# TransfoRNA: Navigating the Uncertainties of Small RNA Annotation with an Adaptive Machine Learning Strategy

**DOI:** 10.1101/2024.06.19.599329

**Authors:** Yasser Taha, Julia Jehn, Mustafa Kahraman, Maurice Frank, Marco Heuvelman, Rastislav Horos, Christopher Yau, Bruno Steinkraus, Tobias Sikosek

## Abstract

Small RNAs hold crucial biological information and have immense diagnostic and therapeutic value. While many established annotation tools focus on microRNAs, there are myriads of other small RNAs that are currently underutilized. These small RNAs can be difficult to annotate, as ground truth is limited and well-established mapping and mismatch rules are lacking.

TransfoRNA is a machine learning framework based on Transformers that explores an alternative strategy. It uses common annotation tools to generate a small seed of high-confidence training labels, while then expanding upon those labels iteratively. TransfoRNA learns sequence-specific representations of all RNAs to construct a similarity network which can be interrogated as new RNAs are annotated, allowing to rank RNAs based on their familiarity. While models can be flexibly trained on any RNA dataset, we here present a version trained on TCGA (The Cancer Genome Atlas) small RNA sequences and demonstrate its ability to add annotation confidence to an unrelated dataset, where 21% of previously unannotated RNAs could be annotated. Relative to its training data, TransfoRNA could boost high-confidence annotations in TCGA by ∼50% while providing transparent explanations even for low-confidence ones. It could learn to annotate 97% of isomiRs from just single examples and confidently identify new members of other familiar classes with high accuracy, while reliably rejecting false RNAs.

All source code is available at https://github.com/gitHBDX/TransfoRNA and can be executed at Code Ocean (https://codeocean.com/capsule/5415298/). An interactive website is available at www.transforna.com.

**GRAPHICAL ABSTRACT:** 
