## Supplementary material for "TransfoRNA: Navigating the Uncertainties of Small RNA Annotation with an Adaptive Machine Learning Strategy": columns_description.csv

Column	Description	Value
Sequence	RNA Query Sequence	string; one of A, C, G, T
Secondary Structure	Secondary Structure of the sequence computed based on the ViennaRNA package	string; one of (, ), .
KBA	sub-class of the sequence assigned by knowledge-based annotation (KBA)	string; one sub RNA class or more seperated by semicolon
KBA HICO	whether a sequence is annotated as High confidence by the KBA	boolean; True is High Confidence, False is Low Confidence or no_annotation
Major RNA Class of KBA	Major RNA class of the sequence assigned by knowledge-based annotation (KBA)	string; one major RNA class or more seperated by semicolon
Datasets	whether the sequence is part of the TCGA, LC, Random, Fused or in both LC and TCGA	string
Models Agreeing on familiarity	list of models that agree on the familiarity of the sequence	string; any or combination of Seq, Seq-Seq, Seq-Struct, Seq-Rev or empty when no model predicts query sequence as novel
Ensemble: predicted sub-class	predicted sub-class of the sequence based on the ensemble of models	string; one sub RNA class
Ensemble: predicted major-class	predicted major-class of the sequence based on the ensemble of models. Computed based on mapping sub-class to major-class	string; one major RNA class
Ensemble: Is Familiar?	whether the sequence is considered familiar based on the ensemble of models	boolean; True is Familiar, False is Novel
Baseline: predicted sub-class	predicted sub-class of the sequence based on the Baseline of model	string; one sub RNA class
Baseline: Is Familiar?	whether the sequence is considered familiar based on the Baseline model	boolean; True is Familiar, False is Novel
Baseline: NLD	Normnalized Levenshtein Distance computed between the Sequence and the Explanatory Sequence based on the Baseline model	float; between 0 and 1
Baseline: MC_UMAP1	UMAP1 of the sequence based on the embeddings computed from the major-class Baseline model	float
Baseline: MC_UMAP2	UMAP2 of the sequence based on the embeddings computed from the major-class Baseline model	float
Baseline: SC_UMAP1	UMAP1 of the sequence based on the embeddings computed from the sub-class Baseline model	float
Baseline: SC_UMAP2	UMAP2 of the sequence based on the embeddings computed from the sub-class Baseline model	float
Seq: predicted sub-class	predicted sub-class of the sequence based on the Seq of model	string; one sub RNA class
Seq: Is Familiar?	whether the sequence is considered familiar based on the Seq model	boolean; True is Familiar, False is Novel
Seq: NLD	Normnalized Levenshtein Distance computed between the Sequence and the Explanatory Sequence based on the Seq model	float; between 0 and 1
Seq: MC_UMAP1	UMAP1 of the sequence based on the embeddings computed from the major-class Seq model	float
Seq: MC_UMAP2	UMAP2 of the sequence based on the embeddings computed from the major-class Seq model	float
Seq: SC_UMAP1	UMAP1 of the sequence based on the embeddings computed from the sub-class Seq model	float
Seq: SC_UMAP2	UMAP2 of the sequence based on the embeddings computed from the sub-class Seq model	float
Seq-Seq: predicted sub-class	predicted sub-class of the sequence based on the Seq-Seq of model	string; one sub RNA class
Seq-Seq: Is Familiar?	whether the sequence is considered familiar based on the Seq-Seq model	boolean; True is Familiar, False is Novel
Seq-Seq: NLD	Normnalized Levenshtein Distance computed between the Sequence and the Explanatory Sequence based on the Seq-Seq model	float; between 0 and 1
Seq-Seq: MC_UMAP1	UMAP1 of the sequence based on the embeddings computed from the major-class Seq-Seq model	float
Seq-Seq: MC_UMAP2	UMAP2 of the sequence based on the embeddings computed from the major-class Seq-Seq model	float
Seq-Seq: SC_UMAP1	UMAP1 of the sequence based on the embeddings computed from the sub-class Seq-Seq model	float
Seq-Seq: SC_UMAP2	UMAP2 of the sequence based on the embeddings computed from the sub-class Seq-Seq model	float
Seq-Struct: predicted sub-class	predicted sub-class of the sequence based on the Seq-Struct of model	string; one sub RNA class
Seq-Struct: Is Familiar?	whether the sequence is considered familiar based on the Seq-Struct model	boolean; True is Familiar, False is Novel
Seq-Struct: NLD	Normnalized Levenshtein Distance computed between the Sequence and the Explanatory Sequence based on the Seq-Struct model	float; between 0 and 1
Seq-Struct: MC_UMAP1	UMAP1 of the sequence based on the embeddings computed from the major-class Seq-Struct model	float
Seq-Struct: MC_UMAP2	UMAP2 of the sequence based on the embeddings computed from the major-class Seq-Struct model	float
Seq-Struct: SC_UMAP1	UMAP1 of the sequence based on the embeddings computed from the sub-class Seq-Struct model	float
Seq-Struct: SC_UMAP2	UMAP2 of the sequence based on the embeddings computed from the sub-class Seq-Struct model	float
Seq-Rev: predicted sub-class	predicted sub-class of the sequence based on the Seq-Rev of model	string; one sub RNA class
Seq-Rev: Is Familiar?	whether the sequence is considered familiar based on the Seq-Rev model	boolean; True is Familiar, False is Novel
Seq-Rev: NLD	Normnalized Levenshtein Distance computed between the Sequence and the Explanatory Sequence based on the Seq-Rev model	float; between 0 and 1
Seq-Rev: MC_UMAP1	UMAP1 of the sequence based on the embeddings computed from the major-class Seq-Rev model	float
Seq-Rev: MC_UMAP2	UMAP2 of the sequence based on the embeddings computed from the major-class Seq-Rev model	float
Seq-Rev: SC_UMAP1	UMAP1 of the sequence based on the embeddings computed from the sub-class Seq-Rev model	float
Seq-Rev: SC_UMAP2	UMAP2 of the sequence based on the embeddings computed from the sub-class Seq-Rev model	float
